# A deep-learning tool for species-agnostic integration of cancer cell states

**DOI:** 10.1101/2024.12.20.629285

**Authors:** Jonathan Rub, Jason E Chan, Carleigh Sussman, William D. Tap, Samuel Singer, Tuomas Tammela, Doron Betel

## Abstract

Genetically engineered mouse models (GEMM) of cancer are a useful tool for exploring the development and biological composition of human tumors and, when combined with single-cell RNA-sequencing (scRNA-seq), provide a transcriptomic snapshot of cancer data to explore heterogeneity of cell states in an immunocompetent context. However, cross-species comparison often suffers from biological batch effect and inherent differences between mice and humans decreases the signal of biological insights that can be gleaned from these models. Here, we develop scVital, a computational tool that uses a variational autoencoder and discriminator to embed scRNA-seq data into a species-agnostic *latent space* to overcome batch effect and identify cell states shared between species. We introduce the latent space similarity (LSS) score, a new metric designed to evaluate batch correction accuracy by leveraging pre-labeled clusters for scoring instead of the current method of creating new clusters. Using this new metric, we demonstrate scVital performs comparably well relative to other deep learning algorithms and rapidly integrates scRNA-seq data of normal tissues across species with high fidelity. When applying scVital to pancreatic ductal adenocarcinoma or lung adenocarcinoma data from GEMMs and primary patient samples, scVital accurately aligns biologically similar cell states. In undifferentiated pleomorphic sarcoma, a test case with no *a priori* knowledge of cell state concordance between mouse and human, scVital identifies a previously unknown cell state that persists after chemotherapy and is shared by a GEMM and human patient-derived xenografts. These findings establish the utility of scVital in identifying conserved cell states across species to enhance the translational capabilities of mouse models.
