## Extended Data Table 1 for "A deep-learning tool for species-agnostic integration of cancer cell states"

### Sheet: Mice
Mouse Model	Tag	Sex	Date of birth	Harvest Time (Weeks post tumor induction)	Treatment	Kras	p53	Rosa26	Notes
KP GEMM
Adenovirus-adCMV-Cre	AV1354	F	2022-07-06	12.1	1 week doxorubicin	LSL-G12D/+	fl/fl	LSL-Tom/+	TotalSeq-B hash 1
Adenovirus-adCMV-Cre	AU1779	M	2022-03-29	12.1	1 week doxorubicin	LSL-G12D/+	fl/fl	LSL-Tom/LSL-Tom	TotalSeq-B hash 2
Adenovirus-adCMV-Cre	AU1782	M	2022-03-29	12.1	1 week doxorubicin	LSL-G12D/+	fl/fl	LSL-Tom/+	TotalSeq-B hash 3
Adenovirus-adCMV-Cre	AS1131	M	2022-04-13	12.1	4 week doxorubicin	LSL-G12D/+	fl/fl	LSL-Tom/+	TotalSeq-B hash 4
Adenovirus-adCMV-Cre	AU1931	M	2022-04-03	12.1	4 week doxorubicin	LSL-G12D/+	fl/fl	LSL-Tom/+	TotalSeq-B hash 5
Adenovirus-adCMV-Cre	AS1479	F	2022-04-21	12.1	4 week doxorubicin	LSL-G12D/+	fl/fl	LSL-Tom/LSL-Tom	TotalSeq-B hash 6-MR; TotalSeq-B hash10-ML
Adenovirus-adCMV-Cre	AV1353	M	2022-07-06	12.1	Vehicle	LSL-G12D/+	fl/fl	LSL-Tom/+	TotalSeq-B hash 7
Adenovirus-adCMV-Cre	AT1885	F	2022-06-20	12.1	Vehicle	LSL-G12D/+	fl/fl	LSL-Tom/+	TotalSeq-B hash 8
Adenovirus-adCMV-Cre	AV1212	M	2022-07-06	12.1	Vehicle	LSL-G12D/+	fl/fl	LSL-Tom/+	TotalSeq-B hash 9
PDX Models
PDX	Human UPS MFH9
PDX	Human UPS UPS2236

### Sheet: Mouse Flow Antibodies
Mouse Flow Antibodies
Flow Cytometry
Name	Target Species	Manufacturer	Catalog #	Dilution	Fluorescence
Rat anti-mouse CD16/CD32 [2.4G2] (Mouse Fc Block)	mouse	BD Biosciences	553142	1:100	-
Human TruStain FcX™ (Fc Receptor Blocking Solution)	human	Biolegend	422301	1:100	-
Live/Dead Stains
DAPI	-
Isolation of tumor cells from KPT mice	Target Species	Manufacturer	Catalog #	Dilution	Fluorescence
tdTomato	-	endogenous expression	-	-	tdTomato
CD45	mouse	Biolegend	103112	1:80	APC
CD31	mouse	BioLegend	102410	1:80	APC
CD11b	mouse	BioLegend	101212	1:80	APC
F4/80	mouse	BioLegend	123116	1:80	APC
CD11c	mouse	BioLegend	117310	1:80	APC
TER119	mouse	BioLegend	116212	1:20	APC
Isolation of tumor cells for UPS PDXs	Target Species	Manufacturer	Catalog #	Dilution	Fluorescence
CD31	mouse	BioLegend	102406	1:50	FITC
CD45	human	eBioscience	11-0459-42	1:20	FITC
CD31	human	BioLegend	303104	1:20	FITC
H-2Kd	mouse	BioLegend	116606	1:50	FITC
CD45	mouse	Invitrogen	11-0451-82	1:100	FITC
TER119	mouse	BioLegend	116206	1:50	FITC

### Sheet: IHCIF Antibodies
Mouse Stains
Item	Antibody host	Vendor	Catalog #	Concentrations Used
RFP	Rabbit pAb	Rockland	600-401-379	1.25ug/ml
GLUT1	Rabbit mAb	Abcam	ab115730	0.125ug/ml
Human Stains
Item	Antibody host	Vendor	Catalog #	Concentrations Used
mitochondria (human specific)	Mouse mAb	Millipore	MAB1273	0.1ug/ml
GLUT1 / Slc2a1	Rabbit mAb	Abcam	ab115730	0.125ug/ml
pAb: polyclonal antibody; mAb: monoclonal antibody

### Sheet: TotalSeq-B Hash Antibodies
Mouse TotalSeqB
Hash ID	TotalSeqB Hash Barcode	Hash ID	Biolegend IDs
B0301	ACCCACCAGTAAGAC	B0301	155831
B0302	GGTCGAGAGCATTCA	B0302	155833
B0303	CTTGCCGCATGTCAT	B0303	155835
B0304	AAAGCATTCTTCACG	B0304	155837
B0305	CTTTGTCTTTGTGAG	B0305	155839
B0306	TATGCTGCCACGGTA	B0306	155841
B0307	GAGTCTGCCAGTATC	B0307	155843
B0308	TATAGAACGCCAGGC	B0308	155845
B0309	TGCCTATGAAACAAG	B0309	155847
B0310	CCGATTGTAACAGAC	B0310	155849
B0311	GCTTACCGAATTAAC	B0311	113901
B0312	CTGCAAATATAACGG	B0312	113903
B0313	CTACATTGCGATTTG	B0313	113905
B0314	CTTTCGCCAACTCTG	B0314	113907
B0315	CCCTCTCTGGATTCT	B0315	113909
Human TotalSeqB
Hash ID	TotalSeqB Hash Barcode	Hash ID	Biolegend IDs
B0251	GTCAACTCTTTAGCG	B0251	394631
B0252	TGATGGCCTATTGGG	B0252	394633
B0253	TTCCGCCTCTCTTTG	B0253	394635
B0254	AGTAAGTTCAGCGTA	B0254	394637
B0255	AAGTATCGTTTCGCA	B0255	394639
B0256	GGTTGCCAGATGTCA	B0256	394641
B0257	TGTCTTTCCTGCCAG	B0257	394643
B0258	CTCCTCTGCAATTAC	B0258	394645
B0259	CAGTAGTCACGGTCA	B0259	394647
B0260	ATTGACCCGCGTTAG	B0260	394649
B0296	CGATTGTAGACCTTT	B0296	328923
B0262	TAACGACCAGCCATA	B0262	328925
B0263	AAATCTCTCAGGCTC	B0263	328913
B0264	CTGTATGTCCGATTG	B0264	328927
B0265	TAAGATTCAGAGCGA	B0265	328943
